# pmparser and PMDB: resources for large-scale, open studies of the biomedical literature

**DOI:** 10.1101/2020.09.07.285924

**Authors:** Joshua L. Schoenbachler, Jacob J. Hughey

## Abstract

PubMed is an invaluable resource for the biomedical community. Although PubMed is freely available, the existing API is not designed for large-scale analyses and the XML structure of the underlying data is inconvenient for complex queries. We developed an R package called pmparser to convert the data in PubMed to a relational database. Our implementation of the database, called PMDB, currently contains data on over 31 million PubMed Identifiers (PMIDs) and is updated regularly. Together, pmparser and PMDB can enable large-scale, reproducible, and transparent analyses of the biomedical literature. pmparser is licensed under GPL-2 and available at https://pmparser.hugheylab.org. PMDB is stored in PostgreSQL and compressed dumps are available on Zenodo (https://doi.org/10.5281/zenodo.4008109).
