## Supplementary material for "pmparser and PMDB: resources for large-scale, open studies of the biomedical literature": Table S1

table_name	field_name
abstract	pmid
abstract	text
abstract	label
abstract	nlm_category
abstract_copyright	pmid
abstract_copyright	copyright
article	pmid
article	title
article	pub_date
article	pub_model
article_id	pmid
article_id	id_type
article_id	id_value
author	pmid
author	author_pos
author	last_name
author	fore_name
author	initials
author	suffix
author	valid
author	equal_contrib
author	collective_name
author_affiliation	pmid
author_affiliation	author_pos
author_affiliation	affiliation_pos
author_affiliation	affiliation
author_affiliation_identifier	pmid
author_affiliation_identifier	author_pos
author_affiliation_identifier	affiliation_pos
author_affiliation_identifier	source
author_affiliation_identifier	identifier
author_identifier	pmid
author_identifier	author_pos
author_identifier	source
author_identifier	identifier
author_list	pmid
author_list	complete
chemical	pmid
chemical	registry_number
chemical	substance_name
chemical	substance_ui
citation	citing_pmid
citation	cited_pmid
citation_version	md5_computed
citation_version	pmparser_version
citation_version	datetime_processed
comment	pmid
comment	ref_type
comment	ref_pmid
data_bank	pmid
data_bank	data_bank_name
data_bank	accession_number
grant_item	pmid
grant_item	grant_id
grant_item	acronym
grant_item	agency
grant_item	country
grant_list	pmid
grant_list	complete
investigator	pmid
investigator	investigator_pos
investigator	last_name
investigator	fore_name
investigator	initials
investigator	suffix
investigator	valid
investigator_affiliation	pmid
investigator_affiliation	investigator_pos
investigator_affiliation	affiliation_pos
investigator_affiliation	affiliation
investigator_affiliation_identifier	pmid
investigator_affiliation_identifier	investigator_pos
investigator_affiliation_identifier	affiliation_pos
investigator_affiliation_identifier	source
investigator_affiliation_identifier	identifier
investigator_identifier	pmid
investigator_identifier	investigator_pos
investigator_identifier	source
investigator_identifier	identifier
journal	pmid
journal	journal_name
journal	journal_iso
journal	pub_date
journal	pub_year
journal	pub_month
journal	pub_day
journal	medline_date
journal	volume
journal	issue
journal	cited_medium
keyword_item	pmid
keyword_item	keyword_name
keyword_item	major_topic
keyword_list	pmid
keyword_list	list_owner
mesh_descriptor	pmid
mesh_descriptor	descriptor_pos
mesh_descriptor	descriptor_name
mesh_descriptor	descriptor_ui
mesh_descriptor	descriptor_major_topic
mesh_list	pmid
mesh_list	indexing_method
mesh_qualifier	pmid
mesh_qualifier	descriptor_pos
mesh_qualifier	qualifier_name
mesh_qualifier	qualifier_ui
mesh_qualifier	qualifier_major_topic
pmid_status	pmid
pmid_status	version
pmid_status	xml_filename
pmid_status	status
pub_history	pmid
pub_history	pub_status
pub_history	pub_date
pub_type	pmid
pub_type	type_name
pub_type	type_id
readme	text
xml_processed	xml_filename
xml_processed	pmparser_version
xml_processed	datetime_processed
