## Supplementary material for "pmparser and PMDB: resources for large-scale, open studies of the biomedical literature": Table S2

table_name	nrows
abstract	36285568
abstract_copyright	3983461
article	31558855
article_id	28624219
author	129149107
author_affiliation	59432516
author_affiliation_identifier	1121936
author_identifier	2837887
author_list	30903878
chemical	55725307
citation	485306023
citation_version	1
comment	2347823
data_bank	4212375
grant_item	9470580
grant_list	3454704
investigator	3343428
investigator_affiliation	79758
investigator_affiliation_identifier	0
investigator_identifier	13
journal	31558855
keyword_item	31885511
keyword_list	6999225
mesh_descriptor	288146591
mesh_list	3259781
mesh_qualifier	156111892
pmid_status	31601137
pub_history	112463626
pub_type	54606118
readme	1
xml_processed	1413
